# Proteome-wide neuropeptide identification using NeuroPeptide-HMMer (NP-HMMer)

**DOI:** 10.1101/2024.07.20.604414

**Authors:** Meet Zandawala, Muhammad Bilal Amir, Joel Shin, Won C. Yim, Luis Alfonso Yañez Guerra

**Affiliations:** Department of Biochemistry and Molecular Biology, University of Nevada, Reno, NV 89557, USA; Integrative Neuroscience Program, University of Nevada, Reno, NV 89557, USA; Neurobiology and Genetics, Theodor-Boveri-Institute, Biocenter, Julius-Maximilians-University of Würzburg, Am Hubland, 97074 Würzburg, Germany; School of Biology, University of Southampton, University Road SO17 1BJ, Southampton, UK; Institute for Life Sciences, University of Southampton, University Road SO17 1BJ, Southampton, UK

**Author notes:** Correspondence should be addressed to M.Z. and L.A.Y.G. Equal contribution (Meet Zandawala, Luis Alfonso Yañez Guerra).

**Keywords:** Neuropeptide, Hidden Markov model, Invertebrate, Evolution, Rotifer, Priapulid

## Abstract

Neuropeptides are essential neuronal signaling molecules that orchestrate animal behavior and physiology via actions within the nervous system and on peripheral tissues. Due to the small size of biologically active mature peptides, their identification on a proteome-wide scale poses a significant challenge using existing bioinformatics tools like BLAST. To address this, we have developed NeuroPeptide-HMMer (NP-HMMer), a hidden Markov model (HMM)-based tool to facilitate neuropeptide discovery, especially in underexplored invertebrates. NP-HMMer utilizes manually curated HMMs for 46 neuropeptide families, enabling rapid and accurate identification of neuropeptides. Validation of NP-HMMer on *Drosophila melanogaster, Daphnia pulex, Tribolium castaneum* and *Tenebrio molitor* demonstrated its effectiveness in identifying known neuropeptides across diverse arthropods. Additionally, we showcase the utility of NP-HMMer by discovering novel neuropeptides in Priapulida and Rotifera, identifying 22 and 19 new peptides, respectively. This tool represents a significant advancement in neuropeptide research, offering a robust method for annotating neuropeptides across diverse proteomes and providing insights into the evolutionary conservation of neuropeptide signaling pathways.
