## Supplementary material for "Proteome-wide neuropeptide identification using NeuroPeptide-HMMer (NP-HMMer)": Table S2.xlsx

### Sheet: Tenebrio
Table S2: Neuropeptides identified in Veenstra, 2019 and using NP-HMMer. Novel neuropeptide isoforms/transcripts identified here are highlighted in green. Yellow highlight indicates sequences that were not detected as they were not part of the proteome.
Neuropeptide	Veenstra, 2019	NP-HMMEr	Protein sequence (NP-HMMer)	Protein sequence (Veenstra, 2019)
ACP	incomplete	complete	MAFKIRIVAMIALLLLVTWTFINGAQAQVTFSRDWNPGKRVAENTDFHNTMKTASAVCHLLINQVRQLATCDNNRGDDLDSGTPTIFNGRR	VTLSRDWNPGKRVAENTDFHNTMKTASAVCHLLINQVRQLATCDNNRGDDLDSGTPTIFNGRR-
Agatoxin-like		matched	MKYTWLVLASCTVMVLAELLPGATAGPYLEDDEGLPSDDDYTENAIDRLLQSAQKRSSLIYLFRRACVRRGGNCDHRPNDCCYNSSCRCNLWGSNCRCQRMGLFQKWG	MKYTWLVLASCTVMVLAELLPGATAGPYLEDDEGLPSDDDYTENAIDRLLQSAQKRACVRRGGNCDHRPNDCCYNSSCRCNLWGSNCRCQRMGLFQKWG-
Agatoxin-like splice variant				MKYTWLVLASCTVMVLAELLPGATAGPYLEDDEGLPSDDDYTENAIDRLLQSAQKRSSLIYLFRRACVRRGGNCDHRPNDCCYNSSCRCNLWGSNCRCQRMGLFQKWG-
AKH		matched	MYRVLLIFLLVAFVGVCSAQLNFSPNWGKRVSSTTGGGESDNCKESMDVIMLIYKLIQNEAQKLVECEKFSN	MYRVLLIFLLVAFVGVCSAQLNFSPNWGKRVSSTTGGGESDNCKESMDVIMLIYKLIQNEAQKLVECEKFSN-
Allatotropin		matched	MAFQHAALFLTLIFLWLMLSNVQGRREKVTQVRTPQQRLTRGIEHFKYHNMDLGTARGYGKRAVDMHNVNNFLLEWIALETRMRDLGIPRNLLRDQETIPE	MAFQHAALFLTLIFLWLMLSNVQGRREKVTQVRTPQQRLTRGIEHFKYHNMDLGTARGYGKRAVDMHNVNNFLLEWIALETRMRDLGIPRNLLRDQETIPE-
Ast B (Mip)		matched	MKDAVAAVAAKMLGLVLLACCLQASITRALSDETPMKSTNDNPQMDDEMSKRDWNKDLHIWGKRGWNNLHEGWGRKRSAPSWGDQPAMEKRAWQNLHSGWGKRFAPEDEYAIRQLAAMLEPQYDEYNPEGDLDVNDDEKRNWGQFHGGWGKRSKWDNFRGSWGKREPAWSNLKGIWGKRSVQDQIAQ	MKDAVAAVAAKMLGLVLLACCLQASITRALSDETPMKSTNDNPQMDDEMSKRDWNKDLHIWGKRGWNNLHEGWGRKRSAPSWGDQPAMEKRAWQNLHSGWGKRFAPEDEYAIRQLAAMLEPQYDEYNPEGDLDVNDDEKRNWGQFHGGWGKRSKWDNFRGSWGKREPAWSNLKGIWGKRSVQDQIAQ-
Ast CC		matched	MNRILMLVLESFLVAVLFGSGTDAFVVDRRSAASERNSDDYPDYQLGVKYDEYPMIVPKKRTALLVDRLMVALQQAIEEEEAANRVDGPPLTDSFSLSPEEVRKMDLQRRGHGSMSGQQKGRVYWRCYFNAVTCF	MNRILMLVLESFLVAVLFGSGTDAFVVDRRSAASERNSDDYPDYQLGVKYDEYPMIVPKKRTALLVDRLMVALQQAIEEEEAANRVDGPPLTDSFSLSPEEVRKMDLQRRGHGSMSGQQKGRVYWRCYFNAVTCF-
Ast CCC		matched	MSAQVPHYLFRTLLVLFVATLAVSSARPNHFGDPNQVVAEGDANNLLDSGLKPWQLEMLAQRLSEISQTGGDYGWDKSIRSPESKRQSRYRQCYFNPISCFRK	MSAQVPHYLFRTLLVLFVATLAVSSARPNHFGDPNQVVAEGDANNLLDSGLKPWQLEMLAQRLSEISQTGGDYGWDKSIRSPESKRQSRYRQCYFNPISCFRK-
Bursicon A		matched	MKSLITLVPWKLWRLTLLFAVLSSMCLDPRLTSNIKATAASTTDECQVTPVIHVLQYPGCVPKPIPSFACIGRCASYIQVSGSKIWQMERSCMCCQESGEREASVSLFCPKAKPGERKFIKVTTKAPLECMCRPCTGVEESAVIPQEIAGYADEGPLSNHFLKSHSQ	MKSLITLVPWKLWRLTLLFAVLSSMCLDPRLTSNIKATAASTTDECQVTPVIHVLQYPGCVPKPIPSFACIGRCASYIQVSGSKIWQMERSCMCCQESGEREASVSLFCPKAKPGERKFIKVTTKAPLECMCRPCTGVEESAVIPQEIAGYADEGPLSNHFLKSHSQ-
Bursicon B		matched	MYNKILLCLVYVSYVSSVSEISEETCETLMSDINLIKEEFDELGRLQRICNGEVAVNKCEGSCKSQVQPSVITPTGFLKECYCCRESFLRERTITLTHCYDPDGVRLTTENANSMDVKLREPAECKCYKCGDFSR	MYNKILLCLVYVSYVSSVSEISEETCETLMSDINLIKEEFDELGRLQRICNGEVAVNKCEGSCKSQVQPSVITPTGFLKECYCCRESFLRERTITLTHCYDPDGVRLTTENANSMDVKLREPAECKCYKCGDFSR
Calcitonin 1		matched	MKAAFVLLAIALPAAYCFYLQPNYHVPARLGTRNAPVYKSLGDLFHRLHLASKRCVNTVDESCINGGGNDAGNDEDFLNGGDTPGKRCANLYDESCSNGGINGAGADDDWLHGGNNPGRR	MKAAFVLLAIALPAAYCFYLQPNYHVPARLGTRNAPVYKSLGDLFHRLHLASKRCVNTVDESCINGGGNDAGNDEDFLNGGDTPGKRCANLYDESCSNGGINGAGADDDWLHGGNNPGRR-
Calcitonin 2		matched	MKLSLLIFAVALSTACGLYMYPKHRPRDEEVFQSLASFFNQLGRRANMKRCANTFDESCLNGPIGGATSDENWLSNGSPGKRCSNIFGSSCVDGGTAGAGADEDFLGGGGGPGRR	MKLSLLIFAVALSTACGLYMYPKHRPRDEEVFQSLASFFNQLGRRANMKRCANTFDESCLNGPIGGATSDENWLSNGSPGKRCSNIFGSSCVDGGTAGAGADEDFLGGGGGPGRR-
CAPA		identified here	MMKTFLACSVHLCFVLFCVAVCLAESKEPKRSKLSSVYALTPSLRVGRRSDDSWDPNTDVKRRIGKMVSFPRIGRGDSNWVADENNYGAKRPGANSGMWFGPRLGRLQKRNVDEFTPWTYIILNGEGPVSRQVHYTPRLGRESDEVYDELDADVDVLA
CCAP	incomplete	complete	MIIWPFCGGCLSLAGIGSRYGLQTPPPDHLHREAHAPYRGVAENMTTATFFVICIAAVLTVETRSLFLPKSLGQNLAARERVVEPKKRPFCNAFTGCGRKRSNLPALTDQGEIIDESLGSLLELSAEPAVEDLSRQIMSEAKLWEAIQEANMELHRRRQESAESAEDDVAVPPRSAAASCALPPCYI	MTTATFFVICIAAVLTVETRSLFLPKSLGQNLAARERVVEPKKRPFCNAFTGCGRKRSNLPALTDQGEIIDESLGSLLELSAEPAVEDLSRQIMSEAKLWEAIQEANMELHRRRQESAESAEDDVAVPPRSAAASCALPPCYI-
CCHamide 1		matched	MCHKQTTMMSPLPVKLAKITVVVIFFCFAECAAGSCLSYGHACWGAHGKRNGAHNNNMPGRDAPPVSRDSTWFLSKLVQSPLDLRYVNDKELDLPTSQQLFADAQIEADPLKGQEDYRGLPDAYSNEENVLFDIYPNQRPRPNKIKASKYLEKRSTRMI	MCHKQTTMMSPLPVKLAKITVVVIFFCFAECAAGSCLSYGHACWGAHGKRNGAHNNNMPGRDAPPVSRDSTWFLSKLVQSPLDLRYVNDKDLDLPTSQQLFADAQIEADPLKGQEDYRGLPDAYSNEENVLFDIYPNQRPRPNKIKASKYLEKRSTRMI-
CCHamide 2		matched	MNCWSSVVVLLAVMAFVLAFHAEAAEAKRGCATFGHSCYGGMGKRASELMENNEEILQDVQGEENPAFVFTGPRSEYKPERPPKLSPQQYDTISRVIRQWIQSYRGAQEMRENNM	MNCWSSVVVLLAVMAFVLAFHAEAAEAKRGCATFGHSCYGGMGKRASELMENNEEILQDVQGEENPAFVFTGPRSEYKPERPPKLSPQQYDTISRVIRQWIQSYRGAQEMRENNM-
CNMamide	several splice variants	matched - 2 aa difference	MRIAFGVIFVTGIFGGFFGDNASASPVHHHHVISKDLDDTVDKMNKPYISISHDRADNSDKADVITRVQKVFVDSPKSNVSKNGKQQKTKQTAYLLVKTMRQRNKRYISYLTLCHFKICNMGRKRTTRYFHMIRRLDNES	MRIAFGVIFVTGIFGGFFGDNASASPVHHHHVISKDLDDTTADKMNKPYISISHDRADNSDKADVITRVQKVFVDSPKSNVSKNGKQQKTKQTAYLLVKTMRQRNKRYISYLTLCHFKICNMGRKRTTRYFHMIRRLDNES-
DH31 transcript 1				MKPSMIHSNGVSLLVLLAAGIILFEATTTYAAPHSSRYYPGYYSPLSMEGQNPEYLLQTIARLRQALIADDDLENSNLMPIKRGGPDLGMDRGYSGKLQNSQLLAKYYGDLRG-
DH31 transcript 2		matched	MKPSMIHSNGVSLLVLLAAGIILFEATTTYAAPHSSRYYPGYYSPLSMEGQNPEYLLQTIARLRQALIADDDLENSEEDMSVAKRFVSFGVDRGSSGKVENLTRCLAFRASSPCGPGRKKRNLNTIYNCYEKRRTITCRE	MKPSMIHSNGVSLLVLLAAGIILFEATTTYAAPHSSRYYPGYYSPLSMEGQNPEYLLQTIARLRQALIADDDLENSEEDMSVAKRFVSFGVDRGSSGKVENLTRCLAFRASSPCGPGRKKRNLNTIYNCYEKRRTITCRE
DH31 transcript 3				MKPSMIHSNGVSLLVLLAAGIILFEATTTYAAPHSSRYYPGYYSPLSMEGQNPEYLLQTIARLRQALIADDDLENSKRGLDLGLGRGFSGSQAAKHLMGLAAANFAGGPGRRRRSEEEA-
DH37-47 transcript 1				MRVPVYLVCAALVVAVKSEDHNYGRLLEPIDVAADQETVSYLLPKLTAKYRPNNEWSSVTDPRFYVLTEMESNDIDNQMPSERSIQRRSPTISITAPIDVLRKTWEQERARKQMVKNREFLNSLN-
DH37-47 transcript 2				MRVPVYLVCAALVVAVKSEDHNYGRLLEPIDVAADQETVSYLLPKLTAKYRPNNEWSSVTDPRFYVLTEMESNDIDNQMPSERSIQRRSPTISITAPIDVLRKTWEQERARKQMVKNREFLNSLN-
DH37-47 transcript 3		matched	MRVPVYLVCAALVVAVKSEDHNYGRLLEPIDVAADQETVSYLLPKLTAKYRPNNEWSSVTDPRFYVLTEMESNDIDNQNKLGPELRSKRAGALGESGASLSIVNSLDVLRNRLLLEIARKKAKEGANRNRQILLSLGKRAFLQSRASGTYDNNV	MRVPVYLVCAALVVAVKSEDHNYGRLLEPIDVAADQETVSYLLPKLTAKYRPNNEWSSVTDPRFYVLTEMESNDIDNQNKLGPELRSKRAGALGESGASLSIVNSLDVLRNRLLLEIARKKAKEGANRNRQILLSLGKRAFLQSRASGTYDNNV-
Elevenin		File not found in box		MGPAIVKDHQITLLLFVGVLFLSTLQMSSGSAIKGPDNEKKSQFSLTSYCRKHILSPPCRGHQKRDVLSRLGEDYRLSALENDFSGVDRSGDFGAILKSPTLLGELLRKAVEASTEYDSDNGNYLN-
EH1		matched	MACRTRNLLGAALFVLLTSAFLLTEANPIGVCIRNCAQCKKMFGPYFEGQLCADACVKFKGKIIPDCEDIASIAPFLNKFE	MACRTRNLLGAALFVLLTSAFLLTEANPIGVCIRNCAQCKKMFGPYFEGQLCADACVKFKGKIIPDCEDIASIAPFLNKFE-
EH2	incomplete	complete	MGSFGLIIALLLIGIIENCICGASIPVCITNCVQCKQMFGPYFQGKACGDACITSNGNLMPDCNNAGTLGNFLKRLY	TCLLNCVQCKQMFGPYFQGKACGDACITSNGNLMPDCNNAGTLGNFLKRLY
ETH		matched	MRCYGILTVVVLFYSLLHNSLGDSNYFLKAAKNVPRIGRSNSKNTNIDEMGKFFMKASKSVPRIGRRNENLDYGQTVDKRDQLPGWADIADRFEYEPELFTSPEILDHLEMGDDPSAYDWDKVRAKRDNKKHPRFQYLM	MRCYGILTVVVLFYSLLHNSLGDSNYFLKAAKNVPRIGRSNSKNTNIDEMGKFFMKASKSVPRIGRRNENLDYGQTVDKRDQLPGWADIADRFEYEPELFTSPEILDHLEMGDDPSAYDWDKVRAKRDNKKHPRFQYLM-
FMRFa	incomplete; N-terminal dubious	complete	MLSLPIIITIFLVRVTWAYNEELYSLSENLDPYSYPSEYQEDSDFDVRRRNNNNFLRFGRSGGTNYDVEYDDFNEDFARPTRSGKTEKNDHFIRFGRSKQDFLRFGRDQHRVVRDRSGNYLRFGRSVPNTEEKVRNKRDTYSEFKRGGSNFMRFGRNSNFLRFGRNNEMTATSDPEKVQQLQESPLVQLLSELLEHIKKGQDKNRIV	QPPPPPPASSVLTPLLRGGYHRRVRGTNYDVEYDDFNEDFARPTRSGKTEKNDHFIRFGRSKQDFLRFGRDQHRVVRDRSGNYLRFGRSVPNTEEKVRNKRDTYSEFKRGGSNFMRFGRNSNFLRFGRNNEMTATSDPEKVQQLQESPLVQLLSELLEHIKKGQDKNRIV-
GPA2		matched	MLACWLLFTVLSLSDAFMVTTVNARDAWQKPGCHKVGHTRKISIPECVEFHMTTNACRGFCESWAVPSGPKATPTQPVTSVGQCCNIMETEPVEARVLCVDGVRTLTFKSAVSCSCYHCK	MLACWLLFTVLSLSDAFMVTTVNARDAWQKPGCHKVGHTRKISIPECVEFHMTTNACRGFCESWAVPSGPKATPTQPVTSVGQCCNIMETEPVEARVLCVDGVRTLTFKSAVSCSCYHCKKD-
GPB5		matched	MLSVQVWILVCLSALVSSQSIIEAGLEPLDASGTIECHRRMYTYRVTQTDDNGKQCWDTLSVMACWGRCDSNEISDWRFPYKKSNHPVCVHYGRNRSVVTLRHCEEGADPTTARYEYLEAAGCKCQQCSSSDTSCEGLRYRPQRSHPASLGFRIN	MLSVQVWILVCLSALVSSQSIIEAGLEPLDASGTIECHRRMYTYRVTQTDDNGKQCWDTLSVMACWGRCDSNEISDWRFPYKKSNHPVCVHYGRNRSVVTLRHCEEGADPTTARYEYLEAAGCKCQQCSSSDTSCEGLRYRPQRSHPASLGFRIN-
Insulin 1				MDQRLLLLFLLVNSISVWSSPHKLHSINKRAEFFCGSKLSEALYMVCKGSYNSPTKKSINDLFAYEYDYFPSESDEDNQLDFPFLERDTANSFLPIRSRRRRAGIVNECCRNPCTLQHLSLYCGS-
Insulin 2		matched	MDLQCVFVVVVATVLAALHTCTAEDVATIRGSQNNKKIYCGTRLSETLSAVCKGNYNTLNKKSDIYSLSKSNVWGGRHSSDSYRPLDYPYRSKASASSLITTFRQRRRRGVFNECCEKPCSHEELSSYCGNSK	MDLQCVFVVVVATVLAALHTCTAEDVATIRGSQNNKKIYCGTRLSETLSAVCKGNYNTLNKKSDIYSLSKSNVWGGRHSSDSYRPLDYPYRSKASASSLITTFRQRRRRGVFNECCEKPCSHEELSSYCGNSK-
Insulin 3				MMNVPKGWIKMLCLVAAIGQISANIDSKEYFCGKKLVRTLTELCSIYNNPTYARNRFRRQIVDECCRSPCTRRYLVLYYCSEAKSSVVSLLNRTKPENSSKQEKTGRSEPSPSEERNSLTVGRTLGTNNVPFMLNPDPLAYRRRLTQGRRKCVCRKRRAKVQ-
Insulin 4		identified here	MDNRVTFVFFLLNIIYVWCTPHMASFMNKREVFCGPKLSDALALVCRGNYNPPSKKSMNDLLTYNTYDELFPSENDDDLDFPFIQKEAANSFLPMRFARSRGVVDECCKKPCTYRHLTLYCG
ITP-A		matched	MSYRSSIIVNTQAVWVCMTLAVIIQAVTSIPTNGSPVLLPHHFTKRSFFDIQCKGVYDKSIFAKLDSICEDCYNLFREPQLHSLCRKNCFTTDYFKGCLETLQLSDEEAQIQLWIKQIRGAELGGLGPSVSPPNTS	MSYRSSIIVNTQAVWVCMTLAVIIQAVTSIPTNGSPVLLPHHFTKRSFFDIQCKGVYDKSIFAKLDSICEDCYNLFREPQLHSLCRKNCFTTDYFKGCLETLQLSDEEAQIQLWIKQIRGAELGGLGPSVSPPNTS-
ITP-B				MSYRSSIIVNTQAVWVCMTLAVIIQAVTSIPTNGSPVLLPHHFTKRSFFDIQCKGVYDKSIFAKLDSICEDCYNLFREPQLHSLCRSQCFSTKYFVGCVESLLLSEEMPNFRKMIEYLSK
Myosuppressin		matched	MHHYTLVAVAFAAVAALLTSSATATAISCPPNPLEASPYVRHLCYAIEQAISENAITDDQYRRVEERNVNGNAKRQDVDHVFLRFGRRLGL	MHHYTLVAVAFAAVAALLTSSATATAISCPPNPLEASPYVRHLCYAIEQAISENAITDDQYRRVEERNVNGNAKRQDVDHVFLRFGRRLGL-
Natalisin		matched	MLVSLKWLLLLSLTGVHAQEPRKRNSNGRFSFEEPILLEQNDDDVSCSIGSCVKRSGQDEFGPFWANRGKKDPTYTRNKLFAEEPHWILVSREDQNQNEPFYVARGKKNKNNPFSRVNPFWKTLFDENWSKRQNVLQNLADLPIFIEQDRKGR	MLVSLKWLLLLSLTGVHAQEPRKRNSNGRFSFEEPILLEQNDDDVSCSIGSCVKRSGQDEFGPFWANRGKKDPTYTRNKLFAEEPHWILVSREDQNQNEPFYVARGKKNKNNPFSRVNPFWKTLFDENWSKRQNVLQNLADLPIFIEQDRKGRGKNAKNTDPQ-
Neuroparsin		matched	MCPSYNFATIVLVLTITVIIFSDKGTTMSLPCRRCFTSDECNSPPPDFCPYGENKNYCGRRVCSKGPGEKCSNDQYAILGTCGEGMWCSNKDNRCHGCFIATMTCYE	MCPSYNFATIVLVLTITVIIFSDKGTTMSLPCRRCFTSDECNSPPPDFCPYGENKNYCGRRVCSKGPGEKCSNDQYAILGTCGEGMWCSNKDNRCHGCFIATMTCYE-
NPF	incomplete			MLSYKLLFFLVVVMALFMSVPCETRECNRPKNSFENIKHVHEYLECMKSQVSTRYGKRAHPLLLGRLRPDLYNDYENNLQQLYDVLYADN-
NPF 2		identified here	MRWSALWWFAVVAAVVVLEGKWTLAAPSPRNDDMFKELLRLDQMYSSIARPSVRSGPTQPDNMGPKVQRAIKMLTLQHLDRLYADQARPRFGKRVETNSNFAPIEYEGQYQSEDVGDWLPVRR
NUCB	not identified	identified here	MKTFTPLTLLLLSLLQICFAPPVTQNKDKEHHENDEVNGLEDYMEYHRYLREVVNALESDPQFRSKLEKAEEHDIRSGKIAEELEFVSHHVRSRLDEIKRVELNRLRELTEKQRRLQQNIDLEDPSHRHLDHSNPHTFEIDDLKKLIAKTTADLVEADRKRREEFKQYELQKEYDKQNKLNHTNGEEREKLEKEFKEMEEKHKKHEKLHEPGHKAQLEEVWQEQDQMQQEFDPKTFFMLHDVDSNGLWDQDEVKALFIKELEKMYVAGEPEDDMRERAEEMERMRESVFKEVDVNRDGFIDYEEFLAQTKRNDFQQDHGWQGLDERRPYTDEELQEYIRQHQAANQVPYGYPPPHPGYAPPPMYQQVPPGHHPNGGPVHPGGVQMQPGQVPPQQFHPGQ…
Orcokinin A		partial match	MDGIDGDLIGRSLDGIDGGLIGRSLDGIGGGNLVGRSMDGIDGGLIGRSIDGIDGDLIGRSLDGIGGGNLVGRNLIGRSLDGIDGGLIGRSLDGIGGGNLVGRALHVRGFDGIDGGLIGRSIDGIDGDLIGRSLDGIGGGNLVGRGTDGIDGDLIGRSLDGIDGGLIGRSLDGIGGGNLVGRALHVRGFDGIDGGLIGRSIDGIDGDLIGRSLDGIGGGNLVGRSTDGIDGDLIGRSLDGIGGGNLVGRSLDRIGGGNLVGRSTDGIDGDLIGRSLARINKLNAYGEIQSVMGRKSARNFGVLQLGGGYGVAKRFSPSSNKYEMKTEKHRRGPLNGLIPGGAFGRAARSNCARTNCQTFAYDKLIKILKGPMELKLEPYFSFDVESRNDSGDGQGMRGG…	MSASVIVIVLLLAITIDAAPKPNYGPASKYNXXXXXXSLARTNKLNAYGEIQSVMGRKSARNFGVLQLGGGYGVAKRFSPSSNKYEMKTEKHRRGPLNGLIPGGAFGRAARSNCARTNCQTFAYDKLIKILKGPMELKLEPYFSFDVESRNDSGDGQGMRGGQENMPTSIDAYYTPYQSKQFLEVE-
Orcokinin B				MSASVIVIVLLLAITIDAAPKPNYGPASKYNXXXXXXTLIGRNLPKYARTMDEIGGDTLIGRSLPKFARTMDEIGGDDLIGRSPSKFTRTMDEIGGDTLIGRNIPKFRRTMDEIGGDDLIGRSPSKFTRTMDEIGGDTLIGRSLDGIGGGHLIGRSLDGIGGGHLIGRSA-
PDF				MRCTVVVALLALGVAVAPSQGYPSPGDDYRYLDRDYASPGAHQLASWIASQLRPKEYAPAPEVPILPYRLPLQGKRNSEVSNAIMGSEETQKMYRDGKK-
Periviscerokinin (Capa)		matched	MMKTFLACSVHLCFVLFCVAVCLAESKEPKRSKLSSVYALTPSLRVGRRSDDSWDPNTDVKRRIGKMVSFPRIGRGDSNWVADENNYGAKRPGANSGMWFGPRLGRLQKRNVDEFTPWTYIILNGEGPVSRQVHYTPRLGRESDEVYDELDADVDVLA	MMKTFLACSVHLCFVLFCVAVCLAESKEPKRSKLSSVYALTPSLRVGRRSDDSWDPNTDVKRRIGKMVSFPRIGRGDSNWVADENNYGAKRPGANSGMWFGPRLGRLQKRNVDEFTPWTYIILNGEGPVSRQVHYTPRLGRESDEVYDELDADVDVLA-
Proctolin 1		matched	MFDRKFVFAVFLVVFATLALETRHTVEARYLPTRSNGDRVDKLRELLKDLLQSEIEKEEYQADAPQRWHPENKLFYKREAPAH	MFDRKFVFAVFLVVFATLALETRHTVEARYLPTRSNGDRVDKLRELLKDLLQSEIEKEEYQADAPQRWHPENKLFYKREAPAH-
Proctolin 2				MFARKFFFTACLVLFVSLALETSHTVHARYLPTRSNGDRVDKLRELLRDVSLRSSRDISIVLFLSVAGKGTG-
Proctolin 2 transcript		identified here	MFARKFFFSACLVLFVTLALERSRTVHARYLPTRSNGDRVDKLRELLRDMLEKELDDEYQGYVISRMHPENKLSYNK
Proctolin 2 transcript		identified here	MFARKFFFTACLVLFVSLALETSHTVHARYLPTRSNGDRVDKLRELLRDLLEKELDDGYQG
PTTH-like	incomplete	comlpete - 1 aa difference	QKNLIIFLFLISTFFTLNKSMEIMKNRNYRLLDYDEMNNSEESKCVDNDLCRNTFGEQVKKEVQEDEESIFASDEDKKKTTRLAPHYHSTRPMPCSCGIDFRLLDLGHHYFPRYLHTGVCKSEICRGLYRCVERHYKVRVLKQRDPRSPEIKTTMTLPDTLKGMWQPELVTVTVACECSL	MKNLIIFLFLISTFFTLNKSMEIMKNRNYRLLDYDEMNNSEESKCVDNDLCRNTFGEQVKXXXXXXXXXXXXXXXXXXXXXXXXRRYLHTGVCKSEICRGLYRCVERHYKVRVLKQRDPRSPEIKTTMTLPDTLKGMWQPELVTVTVACECSL-
PTTH-like 2		identified here	MFVILLGVFIILKLDCVDNVIAAPHSKKSICAKLSVSTLENVLGGAFNSRYMSVDVPTTDVPTNGKRGVSVDEDFFVQEDFVEQLDTEPAWKLQNHVEAAKRKHMSRRSERGVDLVEQWQCKSKIEWVDLGPDYFPRYLRKVVCQNQNCWFGLFRCKAKAFNVKLLRRKKEYCTNGEGNNTKVGFVGLPKELTELWVWEERAVTFCCECGKV
Pyrokinin				MERIILVNLAVLCVAILLSEVVLSVPHYGSHQVSVRRERNDDKKQSYMWFGPRLGRKKRNSNIDPYRNREREQLATLLDVIQDSPWAIVAVNGKRHVVNFTPRLGRESGEEFVSSAAEDRWLQDPEMSGEMLSQRSPPFAPRLGRHLSPFSPRLGRENDKNLF-
Phoenixin	not identified	identified here	MALLIGWRYKVFIGSIVGVIGLALYPIAIDPMINTEKYKKIQERNRRGVAQEDIQPGSEY
Relaxin		matched	MWFPVSTIAALCVLLDVSDTTRSDNELELVFRDRSQSDWEEAWHKEKYTRCRETLIKHLYWACEKDIYRLTRRSDQNGFNNYINNVDEEFPWMAPKKAKRLLRFRRGVNRRAGSSITSECCKSSGCTWEEYAEYCPTNKRYTSYV	MWFPVSTIAALCVLLDVSDTTRSDNELELVFRDRSQSDWEEAWHKEKYTRCRETLIKHLYWACEKDIYRLTRRSDQNGFNNYINNVDEEFPWMAPKKAKRLLRFRRGVNRRAGSSITSECCKSSGCTWEEYAEYCPTNKRYTSYV-
Ryamide		matched	MHARKVIVLLVYILTVLVSVAVTKRYTSDKRVQNLSTFKTMMRYGRAGPNPNEKESKVNIHPRADAFFLGPRYGKRSSWSPNASLVYPVSTPLCGLDEDLSCAYTGISDLYRCTPRKGRESDFSTSSN	MHARKVIVLLVYILTVLVSVAVTKRYTSDKRVQNLSTFKTMMRYGRAGPNPNEKESKVNIHPRADAFFLGPRYGKRSSWSPNASLVYPVSTPLCGLDEDLSCAYTGISDLYRCTPRKGRESDFSTSSN-
SIFamide		matched	MQVGFAKFLTVCIVATFLASWLVMAEATYRKPPFNGSIFGKRGATNEYDSASKALSAMCEIASEACQTWFPTQEK	MQLGFAKFLTVCIVATFLASWLVMAEATYRKPPFNGSIFGKRGATNEYDSASKALSAMCEIASEACQTWFPTQEK-
sNPF		matched	MQGYSAMKCLCAVTCIMIVVATVTSAAPSYADYDNNIRDLWEMLLQKDALEDKFGGHQMVRKSSRSPSLRLRFGRRSDSSMSPEAAFMMAQAVDHDN	MQGYSAMKCLCAVTCIMIVVATVTSAAPSYADYDNNIRDLWEMLLQKDALEDKFGGHQMVRKSSRSPSLRLRFGRRSDSSMSPEAAFMMAQAVDHDN-
Sulfakinin		matched	MGMKSVFTGIFIISSMYLLFIHQFHNASAAPGNVNNLDSHRPRGRPFTRLTPRTSSQYARIKPEPFNEFIVDDDDLFELSKRQTSDDYGHLRFGKRGEEPFDDYGHMRFGRSGGDK	MGMKSVFTGIFIISSMYLLFIHQFHNASAAPGNVNNLDSHRPRGRPFTRLTPRTSNQYARIKPEPFNEFIVDDDDLFELSKRQTSDDYGHLRFGKRGEEPFDDYGHMRFGRSGGDK-
Tachykinin		matched	MHSTTITTAVVLATIYVVCTAEEHHKRAPSGFTGVRGKKSIPDSAYSTGNAESDATSELKADVVSDVGAVNKRAPSGFMGMRGKKPYPVWEGTYPDEVYKRAPSGFMGMRGKKDMEFTNYGDEYDKRAPSGFMGMRGKKEYDSLSNQYDGYFEKRAPMGFVGMRGKKEYDELMEEKRAPSGFFGMRGKKMPRQSGFFGMRGKKYPYEFRGKFVGVRGKKASDNPESDYYNNVDLNTLGQDLDLNQLMLLLTENDGASDIWNGNNEVGQYSQK	MHSTTITTAVVLATIYVVCTAEEHHKRAPSGFTGVRGKKSIPDSAYSTGNAESDATSELKADVVSDVGAVNKRAPSGFMGMRGKKPYPVWEGTYPDEVYKRAPSGFMGMRGKKDMEFTNYGDEYDKRAPSGFMGMRGKKEYDSLSNQYDGYFEKRAPMGFVGMRGKKEYDELMEEKRAPSGFFGMRGKKMPRQSGFFGMRGKKYPYEFRGKFVGVRGKKASDNPESDYYNNVDLNTLGQDLDLNQLMLLLTENDGASDIWNGNNEVGQYSQK-
Trissin		matched	MNKNLVVVLIVIAGVVWGEVQSCTSCGSECQSACGTRHFRTCCFNYLKKRNSDSLAMDPSLRLELWLAKSRNPYFQQQRNFLDSSLEMPETVNHDHDITQ	MNKNLVVVLIVIAGVVWGEVQSCTSCGSECQSACGTRHFRTCCFNYLKKRNSDSLAMDPSLRLELWLAKSRNPYFQQQRNFLDSSLEMPETVNHDHDITQ-
Vasopressin		matched	MSKLVVSIVLLAFIESLVSGCLITNCPRGGKRSKFGLAETSVKPCVSCGPGQSGQCFGPSICCGPFGCLLGTPETLRCQREGFFHEREPCIAGSAPCRKNTGRCAFDGICCSQDSCHADKTCTSDEKSRAFPETLDLYSLLNYQGELGGDK	MSKLVVSIVLLAFIESLVSGCLITNCPRGGKRSKFGLAETSVKPCVSCGPGQSGQCFGPSICCGPFGCLLGTPETLRCQREGFFHEREPCIAGSAPCRKNTGRCAFDGICCSQDSCHADKTCTSDEKSRAFPETLDLYSLLNYQGELGGDK
